# Modelling the Putative Ancient Distribution of the Costal Rock Pool Mosquito *Aedes togoi*

**DOI:** 10.1101/2020.01.21.914838

**Authors:** Daniel A H Peach, Benjamin J Matthews

## Abstract

The coastal rock pool mosquito, *Aedes togoi*, is found in coastal east Asia in climates ranging from subtropical to subarctic. However, a disjunct population in the Pacific Northwest of North America has an ambiguous heritage. Two potential models explain the presence of *Ae. togoi* in North America: ancient Beringian dispersal or modern anthropogenic introduction. Genetic studies have thus far proved inconclusive. Here we described the putative ancient distribution of *Ae. togoi* habitat in east Asia and examined the climatic feasibility of a Beringian introduction into North America using modern distribution records and ecological niche modeling of bioclimatic data from the last interglacial period (∼120,000 BP), the last glacial maximum (∼21,000 BP), and the mid-Holocene (∼6000 BP). Our results suggest that suitable climatic conditions existed for *Ae. togoi* to arrive in North America through natural dispersal as well as to persist there until present times. Furthermore, we find that ancient distributions of suitable *Ae. togoi* habitat in east Asia may explain the genetic relationships between *Ae. togoi* populations identified in other studies. These findings indicate the utility of ecological niche modeling as a complementary tool for studying insect phylogeography.
