## Supplementary Table 1 for "Modelling the Putative Ancient Distribution of the Costal Rock Pool Mosquito *Aedes togoi*"

### Sheet: Supplementary Table 1 (Aedes to
Species	Lattitude	Longitude
Aedes togoi	49.334	-123.266
Aedes togoi	49.3723	-123.29
Aedes togoi	48.997	-123.583
Aedes togoi	49.514	-123.906
Aedes togoi	48.525	-123.366
Aedes togoi	48.5294	-124.45
Aedes togoi	48.6755	-123.397
Aedes togoi	48.8517	-123.494
Aedes togoi	50.136	-125.362
Aedes togoi	48.7778	-125.151
Aedes togoi	48.926	-125.541
Aedes togoi	48.426	-124.05
Aedes togoi	48.4978	-122.698
Aedes togoi	48.4167	-122.665
Aedes togoi	48.5395	-122.862
Aedes togoi	48.6174	-123.048
Aedes togoi	48.718	-122.7
Aedes togoi	48.744	-122.835
Aedes togoi	48.5926	-122.924
Aedes togoi	48.553	-123.011
Aedes togoi	48.56	-122.978
Aedes togoi	48.4039	-122.648
Aedes togoi	48.5277	-123.365
Aedes togoi	48.567	-123.278
Aedes togoi	48.6073	-123.159
Aedes togoi	48.7597	-123.235
Aedes togoi	48.7661	-123.288
Aedes togoi	49.624	-123.207
Aedes togoi	49.4263	-123.658
Aedes togoi	49.6343	-124.058
Aedes togoi	49.7529	-124.008
Aedes togoi	49.9512	-124.996
Aedes togoi	50.1179	-124.912
Aedes togoi	50.6254	-126.834
Aedes togoi	49.3701	-123.29
Aedes togoi	48.4561	-123.269
Aedes togoi	48.8501	-125.167
Aedes togoi	46.1495	-122.975
Aedes togoi	46.2971	-122.817
Aedes togoi	47.4613	-123.861
Aedes togoi	48.0504	-122.729
Aedes togoi	47.5659	-122.551
Aedes togoi	47.0994	-122.528
Aedes togoi	50.0838	-125.222
Aedes togoi	50.0773	-125.216
Aedes togoi	50.0684	-125.227
Aedes togoi	50.0818	-125.234
Aedes togoi	50.0838	-125.228
Aedes togoi	50.0836	-125.241
Aedes togoi	45.1924	141.155
Aedes togoi	43.3382	145.752
Aedes togoi	43.231	141.016
Aedes togoi	40.883	140.859
Aedes togoi	39.8942	139.857
Aedes togoi	38.0754	138.244
Aedes togoi	36.2372	136.135
Aedes togoi	35.6214	134.426
Aedes togoi	32.9583	130.22
Aedes togoi	35.5403	133.024
Aedes togoi	35.273	132.586
Aedes togoi	38.3331	141.125
Aedes togoi	35.29	139.679
Aedes togoi	35.137	139.628
Aedes togoi	33.4992	135.799
Aedes togoi	33.6669	135.334
Aedes togoi	32.7241	133.02
Aedes togoi	34.1092	129.177
Aedes togoi	34.1007	130.788
Aedes togoi	32.424	130.009
Aedes togoi	33.539	129.932
Aedes togoi	32.9583	130.22
Aedes togoi	33.5829	130.094
Aedes togoi	30.666	130.942
Aedes togoi	30.4325	130.566
Aedes togoi	28.4608	129.676
Aedes togoi	26.1214	127.755
Aedes togoi	25.8324	131.266
Aedes togoi	25.2075	121.691
Aedes togoi	27.0548	142.216
Aedes togoi	9.50473	99.9933
Aedes togoi	43.7943	146.733
Aedes togoi	43.7085	135.282
Aedes togoi	42.4705	130.923
Aedes togoi	42.6472	131.079
Aedes togoi	42.5937	130.921
Aedes togoi	41.7832	123.428
Aedes togoi	43.6167	122.267
Aedes togoi	38.8087	121.146
Aedes togoi	42.2547	130.298
Aedes togoi	41.7755	129.773
Aedes togoi	45.0479	136.621
Aedes togoi	39.9167	116.383
Aedes togoi	27.0797	142.213
Aedes togoi	24.2879	153.981
Aedes togoi	46.9595	142.732
Aedes togoi	42.4271	130.646
Aedes togoi	42.7969	131.247
Aedes togoi	42.9617	131.726
Aedes togoi	42.8778	133.794
Aedes togoi	44.3214	132.086
Aedes togoi	47.0064	142.043
Aedes togoi	46.6253	143.516
Aedes togoi	46.7144	142.524
Aedes togoi	44.1491	145.874
Aedes togoi	43.1163	131.882
Aedes togoi	34.65	127.75
Aedes togoi	38.2078	128.585
Aedes togoi	4.8	103.4
Aedes togoi	5.3	103.1
Aedes togoi	33.5	131
Aedes togoi	39.6	142
Aedes togoi	45	142.5
Aedes togoi	45.5	141.9
Aedes togoi	33.5098	126.524
Aedes togoi	22.7583	121.144
Aedes togoi	22.6755	120.491
Aedes togoi	25.2361	121.618
Aedes togoi	22.05	121.533
Aedes togoi	34.6465	125.41
Aedes togoi	34.6439	125.398
Aedes togoi	36.0007	127.167
Aedes togoi	34.6393	128.576
Aedes togoi	34.0226	127.304
Aedes togoi	33.2757	126.666
Aedes togoi	5.31167	103.12
Aedes togoi	4.41861	103.447
Aedes togoi	4.12702	103.395
Aedes togoi	3.99141	103.412
Aedes togoi	11.9173	109.144
Aedes togoi	8.69952	106.608
Aedes togoi	9.83052	98.4503
Aedes togoi	9.52022	100.031
Aedes togoi	9.13972	99.3306
Aedes togoi	12.5076	102.104
Aedes togoi	33.1095	139.791
