## Supplementary Table 2 for "Modelling the Putative Ancient Distribution of the Costal Rock Pool Mosquito *Aedes togoi*"

### Sheet: Supplementary Table 2 (Variable
SPECIES	Bio_01.asc	Bio_02.asc	Bio_03.asc	Bio_04.asc	Bio_05.asc	Bio_06.asc	Bio_07.asc	Bio_08.asc	Bio_09.asc	Bio_10.asc	Bio_11.asc	Bio_12.asc	Bio_13.asc	Bio_14.asc	Bio_15.asc	Bio_16.asc	Bio_17.asc	Bio_18.asc	Bio_19.asc
Bio_01.asc	1	-0.67061	0.656703	-0.836104	0.772562	0.974729	-0.856544	0.815427	0.971985	0.853815	0.97449	0.774465	0.724029	0.460223	-0.554324	0.731082	0.490525	0.54509	0.501701
Bio_02.asc	1	1	-0.270193	0.555295	-0.425219	-0.71442	0.685464	-0.513988	-0.655715	-0.587284	-0.655224	-0.70039	-0.602772	-0.51817	0.721692	-0.609349	-0.539692	-0.612189	-0.481399
Bio_03.asc	1	1	1	-0.83597	0.216487	0.73707	-0.798061	0.311108	0.74507	0.288466	0.755585	0.714321	0.539016	0.647911	-0.498081	0.563337	0.66453	0.37107	0.709818
Bio_04.asc	1	1	1	1	-0.314524	-0.924364	0.98326	-0.398461	-0.930853	-0.429759	-0.937485	-0.797759	-0.708782	-0.502995	0.586275	-0.733913	-0.530198	-0.560476	-0.545869
Bio_05.asc	1	1	1	1	1	0.624221	-0.341935	0.94074	0.623266	0.975413	0.618328	0.392005	0.400773	0.191846	-0.252519	0.387337	0.21243	0.195431	0.227617
Bio_06.asc	1	1	1	1	1	1	-0.9476	0.688808	0.992613	0.731746	0.995545	0.83151	0.745749	0.536566	-0.637377	0.760434	0.566499	0.584133	0.573685
Bio_07.asc	1	1	1	1	1	1	1	-0.443855	-0.939105	-0.481325	-0.944651	-0.839887	-0.733145	-0.566961	0.663411	-0.756302	-0.594549	-0.622711	-0.596982
Bio_08.asc	1	1	1	1	1	1	1	1	0.673661	0.962995	0.678631	0.476074	0.482785	0.25953	-0.288938	0.468229	0.279639	0.350372	0.28446
Bio_09.asc	1	1	1	1	1	1	1	1	1	0.719533	0.996129	0.815972	0.739792	0.508249	-0.607825	0.755477	0.538365	0.563854	0.551723
Bio_10.asc	1	1	1	1	1	1	1	1	1	1	0.716988	0.520598	0.514611	0.292903	-0.371365	0.502315	0.316751	0.353659	0.31925
Bio_11.asc	1	1	1	1	1	1	1	1	1	1	1	0.816951	0.746199	0.501159	-0.595704	0.760965	0.531361	0.571476	0.544056
Bio_12.asc	1	1	1	1	1	1	1	1	1	1	1	1	0.895286	0.731835	-0.682518	0.915264	0.756398	0.77067	0.735699
Bio_13.asc	1	1	1	1	1	1	1	1	1	1	1	1	1	0.405273	-0.371872	0.991531	0.433705	0.781165	0.456743
Bio_14.asc	1	1	1	1	1	1	1	1	1	1	1	1	1	1	-0.798529	0.426282	0.996081	0.457126	0.913424
Bio_15.asc	1	1	1	1	1	1	1	1	1	1	1	1	1	1	1	-0.405371	-0.812495	-0.450876	-0.728622
Bio_16.asc	1	1	1	1	1	1	1	1	1	1	1	1	1	1	1	1	0.454958	0.78683	0.472425
Bio_17.asc	1	1	1	1	1	1	1	1	1	1	1	1	1	1	1	1	1	0.476287	0.922939
Bio_18.asc	1	1	1	1	1	1	1	1	1	1	1	1	1	1	1	1	1	1	0.390376
Bio_19.asc	1	1	1	1	1	1	1	1	1	1	1	1	1	1	1	1	1	1	1
