## Supplementary Table 3 for "Modelling the Putative Ancient Distribution of the Costal Rock Pool Mosquito *Aedes togoi*"

### Sheet: Supplementary Table 3 (Variable
SPECIES	Bio 01.asc	Bio 02.asc	Bio 03.asc	Bio 04.asc	Bio 05.asc	Bio 06.asc	Bio 07.asc	Bio 08.asc	Bio 09.asc	Bio 10.asc	Bio 11.asc	Bio 12.asc	Bio 13.asc	Bio 14.asc	Bio 15.asc	Bio 16.asc	Bio 17.asc	Bio 18.asc	Bio 19.asc
Bio 01.asc	1	0.256861	0.819893	-0.86177	0.840268	0.963	-0.794004	0.729325	0.919432	0.906918	0.976017	0.650472	0.669213	0.341988	0.156753	0.663839	0.371701	0.575905	0.378637
Bio 02.asc	1	1	0.321703	-0.064553	0.523757	0.0980517	0.150661	0.263423	0.200025	0.352292	0.174553	-0.242803	-0.150937	-0.281687	0.331429	-0.162682	-0.28147	-0.143289	-0.209945
Bio 03.asc	1	1	1	-0.834398	0.607393	0.843424	-0.762436	0.489841	0.823344	0.637747	0.854276	0.650975	0.590307	0.492107	0.0524159	0.59859	0.514118	0.457839	0.542391
Bio 04.asc	1	1	1	1	-0.478283	-0.954087	0.973548	-0.370959	-0.911899	-0.570852	-0.949777	-0.653108	-0.617949	-0.422622	0.0297136	-0.6235	-0.451356	-0.487376	-0.478098
Bio 05.asc	1	1	1	1	1	0.685434	-0.353096	0.814061	0.687656	0.970575	0.718596	0.386022	0.44179	0.123331	0.235039	0.430299	0.145485	0.379766	0.158412
Bio 06.asc	1	1	1	1	1	1	-0.923223	0.575616	0.952547	0.776308	0.995556	0.700386	0.680866	0.427364	0.0311748	0.681611	0.458063	0.557264	0.4745
Bio 07.asc	1	1	1	1	1	1	1	-0.310073	-0.861086	-0.485362	-0.900026	-0.696232	-0.641642	-0.483514	0.0843929	-0.648737	-0.511624	-0.515611	-0.525991
Bio 08.asc	1	1	1	1	1	1	1	1	0.489878	0.870306	0.603198	0.420162	0.511367	0.120301	0.400525	0.491807	0.135623	0.543676	0.0542609
Bio 09.asc	1	1	1	1	1	1	1	1	1	0.74206	0.951827	0.620519	0.591107	0.38999	-0.0541896	0.593311	0.421448	0.449051	0.471919
Bio 10.asc	1	1	1	1	1	1	1	1	1	1	0.798575	0.50868	0.563411	0.20737	0.258039	0.550127	0.231586	0.511707	0.222571
Bio 11.asc	1	1	1	1	1	1	1	1	1	1	1	0.673461	0.668116	0.389534	0.0735518	0.667266	0.419817	0.551634	0.436257
Bio 12.asc	1	1	1	1	1	1	1	1	1	1	1	1	0.924036	0.730504	-0.0895889	0.939758	0.759404	0.806583	0.731942
Bio 13.asc	1	1	1	1	1	1	1	1	1	1	1	1	1	0.460843	0.187046	0.993909	0.492546	0.850478	0.512612
Bio 14.asc	1	1	1	1	1	1	1	1	1	1	1	1	1	1	-0.4563	0.479751	0.994417	0.46031	0.842117
Bio 15.asc	1	1	1	1	1	1	1	1	1	1	1	1	1	1	1	0.151133	-0.456596	0.186315	-0.362379
Bio 16.asc	1	1	1	1	1	1	1	1	1	1	1	1	1	1	1	1	0.51233	0.847022	0.534534
Bio 17.asc	1	1	1	1	1	1	1	1	1	1	1	1	1	1	1	1	1	0.480553	0.861589
Bio 18.asc	1	1	1	1	1	1	1	1	1	1	1	1	1	1	1	1	1	1	0.341417
Bio 19.asc	1	1	1	1	1	1	1	1	1	1	1	1	1	1	1	1	1	1	1
