## Supplementary Table 4 for "Modelling the Putative Ancient Distribution of the Costal Rock Pool Mosquito *Aedes togoi*"

### Sheet: togi AIC Basic script_model_sel
Points	ASCII file	Log Likelihood	Parameters	Sample Size	AIC score	AICc score	BIC score
E:\Beringian Dispersal of Aedes togoi\Aedes togoi-Asia adjusted.csv	E:\Beringian Dispersal of Aedes togoi\AICc Quadratic\SEA Bioclim Set 27\Aedes_togoi.asc	-1245.57	33	86	2557.14	2600.3	2638.14
E:\Beringian Dispersal of Aedes togoi\Aedes togoi-Asia adjusted.csv	E:\Beringian Dispersal of Aedes togoi\AICc Quadratic\SEA Bioclim Set 27 Gain 2.0\Aedes_togoi.asc	-1264.58	25	86	2579.16	2600.83	2640.52
E:\Beringian Dispersal of Aedes togoi\Aedes togoi-Asia adjusted.csv	E:\Beringian Dispersal of Aedes togoi\AICc Linear and Quadratic\SEA Bioclim Set 26\Aedes_togoi.asc	-1246.29	34	86	2560.58	2607.25	2644.03
E:\Beringian Dispersal of Aedes togoi\Aedes togoi-Asia adjusted.csv	E:\Beringian Dispersal of Aedes togoi\AICc Quadratic\SEA Bioclim Set 36\Aedes_togoi.asc	-1244.74	36	86	2561.47	2615.84	2649.83
E:\Beringian Dispersal of Aedes togoi\Aedes togoi-Asia adjusted.csv	E:\Beringian Dispersal of Aedes togoi\AICc Quadratic\SEA Bioclim Set 26\Aedes_togoi.asc	-1246.46	36	86	2564.93	2619.29	2653.28
E:\Beringian Dispersal of Aedes togoi\Aedes togoi-Asia adjusted.csv	E:\Beringian Dispersal of Aedes togoi\AICc Linear and Quadratic\SEA Bioclim Set 27\Aedes_togoi.asc	-1244.57	37	86	2563.15	2621.73	2653.96
E:\Beringian Dispersal of Aedes togoi\Aedes togoi-Asia adjusted.csv	E:\Beringian Dispersal of Aedes togoi\AICc Linear and Quadratic\SEA Bioclim Set 36\Aedes_togoi.asc	-1250.71	39	86	2579.42	2647.25	2675.14
E:\Beringian Dispersal of Aedes togoi\Aedes togoi-Asia adjusted.csv	E:\Beringian Dispersal of Aedes togoi\AICc Quadratic\SEA Bioclim Set 30\Aedes_togoi.asc	-1242.67	42	86	2569.34	2653.34	2672.42
E:\Beringian Dispersal of Aedes togoi\Aedes togoi-Asia adjusted.csv	E:\Beringian Dispersal of Aedes togoi\AICc Linear and Quadratic\SEA Bioclim Set 29\Aedes_togoi.asc	-1243.94	42	86	2571.88	2655.88	2674.96
E:\Beringian Dispersal of Aedes togoi\Aedes togoi-Asia adjusted.csv	E:\Beringian Dispersal of Aedes togoi\AICc Quadratic\SEA Bioclim Set 27 Gain 10\Aedes_togoi.asc	-1324.9	6	86	2661.8	2662.86	2676.53
E:\Beringian Dispersal of Aedes togoi\Aedes togoi-Asia adjusted.csv	E:\Beringian Dispersal of Aedes togoi\AICc Linear\SEA Bioclim Set 26\Aedes_togoi.asc	-1247.43	42	86	2578.86	2662.86	2681.95
E:\Beringian Dispersal of Aedes togoi\Aedes togoi-Asia adjusted.csv	E:\Beringian Dispersal of Aedes togoi\AICc Linear\SEA Bioclim Set 30\Aedes_togoi.asc	-1242.65	44	86	2573.31	2669.89	2681.3
E:\Beringian Dispersal of Aedes togoi\Aedes togoi-Asia adjusted.csv	E:\Beringian Dispersal of Aedes togoi\AICc Linear and Quadratic\SEA Bioclim Set 33\Aedes_togoi.asc	-1243.4	44	86	2574.8	2671.39	2682.79
E:\Beringian Dispersal of Aedes togoi\Aedes togoi-Asia adjusted.csv	E:\Beringian Dispersal of Aedes togoi\AICc Quadratic\SEA Bioclim Set 35\Aedes_togoi.asc	-1247.83	43	86	2581.66	2671.76	2687.2
E:\Beringian Dispersal of Aedes togoi\Aedes togoi-Asia adjusted.csv	E:\Beringian Dispersal of Aedes togoi\AICc Quadratic\SEA Bioclim Set 25\Aedes_togoi.asc	-1256.24	41	86	2594.48	2672.75	2695.11
E:\Beringian Dispersal of Aedes togoi\Aedes togoi-Asia adjusted.csv	E:\Beringian Dispersal of Aedes togoi\AICc Quadratic\SEA Bioclim Set 23\Aedes_togoi.asc	-1235.01	46	86	2562.03	2672.9	2674.93
E:\Beringian Dispersal of Aedes togoi\Aedes togoi-Asia adjusted.csv	E:\Beringian Dispersal of Aedes togoi\AICc Linear and Quadratic\SEA Bioclim Set 32\Aedes_togoi.asc	-1246.43	44	86	2580.86	2677.45	2688.86
E:\Beringian Dispersal of Aedes togoi\Aedes togoi-Asia adjusted.csv	E:\Beringian Dispersal of Aedes togoi\AICc Quadratic\SEA Bioclim Set 32\Aedes_togoi.asc	-1245.8	45	86	2581.6	2685.1	2692.05
E:\Beringian Dispersal of Aedes togoi\Aedes togoi-Asia adjusted.csv	E:\Beringian Dispersal of Aedes togoi\AICc Linear\SEA Bioclim Set 32\Aedes_togoi.asc	-1246.25	45	86	2582.5	2686	2692.94
E:\Beringian Dispersal of Aedes togoi\Aedes togoi-Asia adjusted.csv	E:\Beringian Dispersal of Aedes togoi\AICc Quadratic\SEA Bioclim Set 24\Aedes_togoi.asc	-1232.24	48	86	2560.49	2687.62	2678.3
E:\Beringian Dispersal of Aedes togoi\Aedes togoi-Asia adjusted.csv	E:\Beringian Dispersal of Aedes togoi\AICc Linear and Quadratic\SEA Bioclim Set 35\Aedes_togoi.asc	-1248.5	45	86	2587	2690.5	2697.44
E:\Beringian Dispersal of Aedes togoi\Aedes togoi-Asia adjusted.csv	E:\Beringian Dispersal of Aedes togoi\AICc Linear and Quadratic\SEA Bioclim Set 17\Aedes_togoi.asc	-1241.61	47	86	2577.22	2695.96	2692.57
E:\Beringian Dispersal of Aedes togoi\Aedes togoi-Asia adjusted.csv	E:\Beringian Dispersal of Aedes togoi\AICc Quadratic\SEA Bioclim Set 33\Aedes_togoi.asc	-1242.21	47	86	2578.43	2697.16	2693.78
E:\Beringian Dispersal of Aedes togoi\Aedes togoi-Asia adjusted.csv	E:\Beringian Dispersal of Aedes togoi\AICc Linear and Quadratic\SEA Bioclim Set 20\Aedes_togoi.asc	-1234.13	49	86	2566.25	2702.36	2686.51
E:\Beringian Dispersal of Aedes togoi\Aedes togoi-Asia adjusted.csv	E:\Beringian Dispersal of Aedes togoi\AICc Linear\SEA Bioclim Set 29\Aedes_togoi.asc	-1245.33	47	86	2584.67	2703.4	2700.02
E:\Beringian Dispersal of Aedes togoi\Aedes togoi-Asia adjusted.csv	E:\Beringian Dispersal of Aedes togoi\AICc Linear and Quadratic\SEA Bioclim Set 18\Aedes_togoi.asc	-1241.42	48	86	2578.84	2705.98	2696.65
E:\Beringian Dispersal of Aedes togoi\Aedes togoi-Asia adjusted.csv	E:\Beringian Dispersal of Aedes togoi\AICc Linear and Quadratic\SEA Bioclim Set 30\Aedes_togoi.asc	-1243.85	48	86	2583.7	2710.83	2701.51
E:\Beringian Dispersal of Aedes togoi\Aedes togoi-Asia adjusted.csv	E:\Beringian Dispersal of Aedes togoi\AICc Quadratic\SEA Bioclim Set 29\Aedes_togoi.asc	-1244.72	48	86	2585.44	2712.58	2703.25
E:\Beringian Dispersal of Aedes togoi\Aedes togoi-Asia adjusted.csv	E:\Beringian Dispersal of Aedes togoi\AICc Quadratic\SEA Bioclim Set 28\Aedes_togoi.asc	-1254.97	46	86	2601.94	2712.81	2714.84
E:\Beringian Dispersal of Aedes togoi\Aedes togoi-Asia adjusted.csv	E:\Beringian Dispersal of Aedes togoi\AICc Quadratic\SEA Bioclim Set 20\Aedes_togoi.asc	-1234.25	50	86	2568.5	2714.22	2691.22
E:\Beringian Dispersal of Aedes togoi\Aedes togoi-Asia adjusted.csv	E:\Beringian Dispersal of Aedes togoi\AICc Linear\SEA Bioclim Set 25\Aedes_togoi.asc	-1257.7	46	86	2607.4	2718.28	2720.3
E:\Beringian Dispersal of Aedes togoi\Aedes togoi-Asia adjusted.csv	E:\Beringian Dispersal of Aedes togoi\AICc Linear\SEA Bioclim Set 08\Aedes_togoi.asc	-1242.11	49	86	2582.23	2718.34	2702.49
E:\Beringian Dispersal of Aedes togoi\Aedes togoi-Asia adjusted.csv	E:\Beringian Dispersal of Aedes togoi\AICc Linear\SEA Bioclim Set 09\Aedes_togoi.asc	-1242.11	49	86	2582.23	2718.34	2702.49
E:\Beringian Dispersal of Aedes togoi\Aedes togoi-Asia adjusted.csv	E:\Beringian Dispersal of Aedes togoi\AICc Quadratic\SEA Bioclim Set 05\Aedes_togoi.asc	-1237.01	50	86	2574.02	2719.73	2696.73
E:\Beringian Dispersal of Aedes togoi\Aedes togoi-Asia adjusted.csv	E:\Beringian Dispersal of Aedes togoi\AICc Linear\SEA Bioclim Set 33\Aedes_togoi.asc	-1243.71	49	86	2585.43	2721.54	2705.69
E:\Beringian Dispersal of Aedes togoi\Aedes togoi-Asia adjusted.csv	E:\Beringian Dispersal of Aedes togoi\AICc Quadratic\SEA Bioclim Set 21\Aedes_togoi.asc	-1232.74	51	86	2567.47	2723.47	2692.64
E:\Beringian Dispersal of Aedes togoi\Aedes togoi-Asia adjusted.csv	E:\Beringian Dispersal of Aedes togoi\AICc Linear\SEA Bioclim Set 36\Aedes_togoi.asc	-1246.53	49	86	2591.06	2727.17	2711.32
E:\Beringian Dispersal of Aedes togoi\Aedes togoi-Asia adjusted.csv	E:\Beringian Dispersal of Aedes togoi\AICc Linear and Quadratic\SEA Bioclim Set 23\Aedes_togoi.asc	-1234.93	51	86	2571.86	2727.86	2697.03
E:\Beringian Dispersal of Aedes togoi\Aedes togoi-Asia adjusted.csv	E:\Beringian Dispersal of Aedes togoi\AICc Quadratic\SEA Bioclim Set 17\Aedes_togoi.asc	-1242.32	50	86	2584.64	2730.35	2707.36
E:\Beringian Dispersal of Aedes togoi\Aedes togoi-Asia adjusted.csv	E:\Beringian Dispersal of Aedes togoi\AICc Linear\SEA Bioclim Set 35\Aedes_togoi.asc	-1249.4	49	86	2596.8	2732.91	2717.07
E:\Beringian Dispersal of Aedes togoi\Aedes togoi-Asia adjusted.csv	E:\Beringian Dispersal of Aedes togoi\AICc Linear\SEA Bioclim Set 31\Aedes_togoi.asc	-1256.59	48	86	2609.19	2736.32	2727
E:\Beringian Dispersal of Aedes togoi\Aedes togoi-Asia adjusted.csv	E:\Beringian Dispersal of Aedes togoi\AICc Linear and Quadratic\SEA Bioclim Set 25\Aedes_togoi.asc	-1257.3	48	86	2610.6	2737.74	2728.41
E:\Beringian Dispersal of Aedes togoi\Aedes togoi-Asia adjusted.csv	E:\Beringian Dispersal of Aedes togoi\AICc Linear and Quadratic\SEA Bioclim Set 01\Aedes_togoi.asc	-1241.3	51	86	2584.61	2740.61	2709.78
E:\Beringian Dispersal of Aedes togoi\Aedes togoi-Asia adjusted.csv	E:\Beringian Dispersal of Aedes togoi\AICc Quadratic\SEA Bioclim Set 08\Aedes_togoi.asc	-1241.69	51	86	2585.39	2741.39	2710.56
E:\Beringian Dispersal of Aedes togoi\Aedes togoi-Asia adjusted.csv	E:\Beringian Dispersal of Aedes togoi\AICc Quadratic\SEA Bioclim Set 34\Aedes_togoi.asc	-1259.6	48	86	2615.2	2742.34	2733.01
E:\Beringian Dispersal of Aedes togoi\Aedes togoi-Asia adjusted.csv	E:\Beringian Dispersal of Aedes togoi\AICc Quadratic\SEA Bioclim Set 31\Aedes_togoi.asc	-1254.44	49	86	2606.89	2743	2727.15
E:\Beringian Dispersal of Aedes togoi\Aedes togoi-Asia adjusted.csv	E:\Beringian Dispersal of Aedes togoi\AICc Linear and Quadratic\SEA Bioclim Set 31\Aedes_togoi.asc	-1255.59	49	86	2609.19	2745.3	2729.45
E:\Beringian Dispersal of Aedes togoi\Aedes togoi-Asia adjusted.csv	E:\Beringian Dispersal of Aedes togoi\AICc Linear\SEA Bioclim Set 28\Aedes_togoi.asc	-1257.42	49	86	2612.83	2748.94	2733.1
E:\Beringian Dispersal of Aedes togoi\Aedes togoi-Asia adjusted.csv	E:\Beringian Dispersal of Aedes togoi\AICc Linear and Quadratic\SEA Bioclim Set 22\Aedes_togoi.asc	-1240.1	52	86	2584.2	2751.23	2711.83
E:\Beringian Dispersal of Aedes togoi\Aedes togoi-Asia adjusted.csv	E:\Beringian Dispersal of Aedes togoi\AICc Linear\SEA Bioclim Set 17\Aedes_togoi.asc	-1241.5	52	86	2587	2754.03	2714.62
E:\Beringian Dispersal of Aedes togoi\Aedes togoi-Asia adjusted.csv	E:\Beringian Dispersal of Aedes togoi\AICc Linear and Quadratic\SEA Bioclim Set 28\Aedes_togoi.asc	-1256.17	50	86	2612.33	2758.05	2735.05
E:\Beringian Dispersal of Aedes togoi\Aedes togoi-Asia adjusted.csv	E:\Beringian Dispersal of Aedes togoi\AICc Linear\SEA Bioclim Set 12\Aedes_togoi.asc	-1236.91	53	86	2579.82	2758.7	2709.9
E:\Beringian Dispersal of Aedes togoi\Aedes togoi-Asia adjusted.csv	E:\Beringian Dispersal of Aedes togoi\AICc Linear and Quadratic\SEA Bioclim Set 34\Aedes_togoi.asc	-1259.35	50	86	2618.71	2764.42	2741.42
E:\Beringian Dispersal of Aedes togoi\Aedes togoi-Asia adjusted.csv	E:\Beringian Dispersal of Aedes togoi\AICc Linear and Quadratic\SEA Bioclim Set 08\Aedes_togoi.asc	-1241.79	53	86	2589.58	2768.46	2719.66
E:\Beringian Dispersal of Aedes togoi\Aedes togoi-Asia adjusted.csv	E:\Beringian Dispersal of Aedes togoi\AICc Quadratic\SEA Bioclim Set 18\Aedes_togoi.asc	-1242.12	53	86	2590.24	2769.11	2720.32
E:\Beringian Dispersal of Aedes togoi\Aedes togoi-Asia adjusted.csv	E:\Beringian Dispersal of Aedes togoi\AICc Linear\SEA Bioclim Set 34\Aedes_togoi.asc	-1261.88	50	86	2623.76	2769.48	2746.48
E:\Beringian Dispersal of Aedes togoi\Aedes togoi-Asia adjusted.csv	E:\Beringian Dispersal of Aedes togoi\AICc Quadratic\SEA Bioclim Set 09\Aedes_togoi.asc	-1242.89	53	86	2591.77	2770.65	2721.85
E:\Beringian Dispersal of Aedes togoi\Aedes togoi-Asia adjusted.csv	E:\Beringian Dispersal of Aedes togoi\AICc Quadratic\SEA Bioclim Set 10\Aedes_togoi.asc	-1243.43	53	86	2592.86	2771.74	2722.94
E:\Beringian Dispersal of Aedes togoi\Aedes togoi-Asia adjusted.csv	E:\Beringian Dispersal of Aedes togoi\AICc Linear\SEA Bioclim Set 27\Aedes_togoi.asc	-1244.72	53	86	2595.45	2774.32	2725.53
E:\Beringian Dispersal of Aedes togoi\Aedes togoi-Asia adjusted.csv	E:\Beringian Dispersal of Aedes togoi\AICc Linear and Quadratic\SEA Bioclim Set 21\Aedes_togoi.asc	-1231.83	55	86	2573.65	2778.98	2708.64
E:\Beringian Dispersal of Aedes togoi\Aedes togoi-Asia adjusted.csv	E:\Beringian Dispersal of Aedes togoi\AICc Quadratic\SEA Bioclim Set 22\Aedes_togoi.asc	-1239.83	54	86	2587.65	2779.27	2720.19
E:\Beringian Dispersal of Aedes togoi\Aedes togoi-Asia adjusted.csv	E:\Beringian Dispersal of Aedes togoi\AICc Linear and Quadratic\SEA Bioclim Set 05\Aedes_togoi.asc	-1237.33	55	86	2584.67	2790	2719.66
E:\Beringian Dispersal of Aedes togoi\Aedes togoi-Asia adjusted.csv	E:\Beringian Dispersal of Aedes togoi\AICc Quadratic\SEA Bioclim Set 15\Aedes_togoi.asc	-1237.88	55	86	2585.76	2791.1	2720.75
E:\Beringian Dispersal of Aedes togoi\Aedes togoi-Asia adjusted.csv	E:\Beringian Dispersal of Aedes togoi\AICc Quadratic\SEA Bioclim Set 27 Gain 100\Aedes_togoi.asc	-1394.9	1	86	2791.79	2791.84	2794.25
E:\Beringian Dispersal of Aedes togoi\Aedes togoi-Asia adjusted.csv	E:\Beringian Dispersal of Aedes togoi\AICc Quadratic\SEA Bioclim Set 27 Gain 100\Aedes_togoi.asc	-1394.9	1	86	2791.79	2791.84	2794.25
E:\Beringian Dispersal of Aedes togoi\Aedes togoi-Asia adjusted.csv	E:\Beringian Dispersal of Aedes togoi\AICc Linear and Quadratic\SEA Bioclim Set 14\Aedes_togoi.asc	-1238.3	55	86	2586.6	2791.94	2721.59
E:\Beringian Dispersal of Aedes togoi\Aedes togoi-Asia adjusted.csv	E:\Beringian Dispersal of Aedes togoi\AICc Linear and Quadratic\SEA Bioclim Set 24\Aedes_togoi.asc	-1232.42	56	86	2576.85	2796.99	2714.29
E:\Beringian Dispersal of Aedes togoi\Aedes togoi-Asia adjusted.csv	E:\Beringian Dispersal of Aedes togoi\AICc Quadratic\SEA Bioclim Set 01\Aedes_togoi.asc	-1242.19	55	86	2594.38	2799.71	2729.37
E:\Beringian Dispersal of Aedes togoi\Aedes togoi-Asia adjusted.csv	E:\Beringian Dispersal of Aedes togoi\AICc Quadratic\SEA Bioclim Set 07\Aedes_togoi.asc	-1250.59	54	86	2609.19	2800.8	2741.72
E:\Beringian Dispersal of Aedes togoi\Aedes togoi-Asia adjusted.csv	E:\Beringian Dispersal of Aedes togoi\AICc Quadratic\SEA Bioclim Set 04\Aedes_togoi.asc	-1244.32	55	86	2598.64	2803.97	2733.63
E:\Beringian Dispersal of Aedes togoi\Aedes togoi-Asia adjusted.csv	E:\Beringian Dispersal of Aedes togoi\AICc Linear and Quadratic\SEA Bioclim Set 12\Aedes_togoi.asc	-1236.35	56	86	2584.71	2804.85	2722.15
E:\Beringian Dispersal of Aedes togoi\Aedes togoi-Asia adjusted.csv	E:\Beringian Dispersal of Aedes togoi\AICc Quadratic\SEA Bioclim Set 12\Aedes_togoi.asc	-1236.52	56	86	2585.05	2805.19	2722.49
E:\Beringian Dispersal of Aedes togoi\Aedes togoi-Asia adjusted.csv	E:\Beringian Dispersal of Aedes togoi\AICc Quadratic\SEA Bioclim Set 14\Aedes_togoi.asc	-1238.23	56	86	2588.46	2808.6	2725.91
E:\Beringian Dispersal of Aedes togoi\Aedes togoi-Asia adjusted.csv	E:\Beringian Dispersal of Aedes togoi\AICc Linear\SEA Bioclim Set 14\Aedes_togoi.asc	-1239.02	56	86	2590.04	2810.18	2727.49
E:\Beringian Dispersal of Aedes togoi\Aedes togoi-Asia adjusted.csv	E:\Beringian Dispersal of Aedes togoi\AICc Quadratic\SEA Bioclim Set 37\Aedes_togoi.asc	-1239.12	56	86	2590.24	2810.38	2727.68
E:\Beringian Dispersal of Aedes togoi\Aedes togoi-Asia adjusted.csv	E:\Beringian Dispersal of Aedes togoi\AICc Linear and Quadratic\SEA Bioclim Set 09\Aedes_togoi.asc	-1241.75	56	86	2595.5	2815.64	2732.95
E:\Beringian Dispersal of Aedes togoi\Aedes togoi-Asia adjusted.csv	E:\Beringian Dispersal of Aedes togoi\AICc Linear\SEA Bioclim Set 16\Aedes_togoi.asc	-1250.8	55	86	2611.6	2816.93	2746.59
E:\Beringian Dispersal of Aedes togoi\Aedes togoi-Asia adjusted.csv	E:\Beringian Dispersal of Aedes togoi\AICc Quadratic\SEA Bioclim Set 41\Aedes_togoi.asc	-1233.52	57	86	2581.04	2817.18	2720.94
E:\Beringian Dispersal of Aedes togoi\Aedes togoi-Asia adjusted.csv	E:\Beringian Dispersal of Aedes togoi\AICc Quadratic\SEA Bioclim Set 13\Aedes_togoi.asc	-1242.96	56	86	2597.92	2818.06	2735.37
E:\Beringian Dispersal of Aedes togoi\Aedes togoi-Asia adjusted.csv	E:\Beringian Dispersal of Aedes togoi\AICc Linear and Quadratic\SEA Bioclim Set 04\Aedes_togoi.asc	-1243.44	56	86	2598.87	2819.01	2736.32
E:\Beringian Dispersal of Aedes togoi\Aedes togoi-Asia adjusted.csv	E:\Beringian Dispersal of Aedes togoi\AICc Quadratic\SEA Bioclim Set 11\Aedes_togoi.asc	-1236.07	57	86	2586.13	2822.28	2726.03
E:\Beringian Dispersal of Aedes togoi\Aedes togoi-Asia adjusted.csv	E:\Beringian Dispersal of Aedes togoi\AICc Quadratic\SEA Bioclim Set 02\Aedes_togoi.asc	-1237.88	57	86	2589.76	2825.9	2729.66
E:\Beringian Dispersal of Aedes togoi\Aedes togoi-Asia adjusted.csv	E:\Beringian Dispersal of Aedes togoi\AICc Linear\SEA Bioclim Set 18\Aedes_togoi.asc	-1239.96	57	86	2593.93	2830.07	2733.82
E:\Beringian Dispersal of Aedes togoi\Aedes togoi-Asia adjusted.csv	E:\Beringian Dispersal of Aedes togoi\AICc Linear and Quadratic\SEA Bioclim Set 16\Aedes_togoi.asc	-1250.31	56	86	2612.61	2832.75	2750.06
E:\Beringian Dispersal of Aedes togoi\Aedes togoi-Asia adjusted.csv	E:\Beringian Dispersal of Aedes togoi\AICc Linear\SEA Bioclim Set 10\Aedes_togoi.asc	-1241.42	57	86	2596.85	2832.99	2736.74
E:\Beringian Dispersal of Aedes togoi\Aedes togoi-Asia adjusted.csv	E:\Beringian Dispersal of Aedes togoi\AICc Linear\SEA Bioclim Set 01\Aedes_togoi.asc	-1241.98	57	86	2597.95	2834.09	2737.85
E:\Beringian Dispersal of Aedes togoi\Aedes togoi-Asia adjusted.csv	E:\Beringian Dispersal of Aedes togoi\AICc Linear\SEA Bioclim Set 20\Aedes_togoi.asc	-1233.45	58	86	2582.89	2836.37	2725.24
E:\Beringian Dispersal of Aedes togoi\Aedes togoi-Asia adjusted.csv	E:\Beringian Dispersal of Aedes togoi\AICc Quadratic\SEA Bioclim Set 06\Aedes_togoi.asc	-1234.79	58	86	2585.59	2839.07	2727.94
E:\Beringian Dispersal of Aedes togoi\Aedes togoi-Asia adjusted.csv	E:\Beringian Dispersal of Aedes togoi\AICc Linear and Quadratic\SEA Bioclim Set 15\Aedes_togoi.asc	-1237.68	58	86	2591.36	2844.84	2733.71
E:\Beringian Dispersal of Aedes togoi\Aedes togoi-Asia adjusted.csv	E:\Beringian Dispersal of Aedes togoi\AICc Linear and Quadratic\SEA Bioclim Set 19\Aedes_togoi.asc	-1239.66	58	86	2595.31	2848.8	2737.67
E:\Beringian Dispersal of Aedes togoi\Aedes togoi-Asia adjusted.csv	E:\Beringian Dispersal of Aedes togoi\AICc Quadratic\SEA Bioclim Set 19\Aedes_togoi.asc	-1240.2	58	86	2596.4	2849.88	2738.75
E:\Beringian Dispersal of Aedes togoi\Aedes togoi-Asia adjusted.csv	E:\Beringian Dispersal of Aedes togoi\AICc Linear\SEA Bioclim Set 04\Aedes_togoi.asc	-1242.92	58	86	2601.84	2855.32	2744.19
E:\Beringian Dispersal of Aedes togoi\Aedes togoi-Asia adjusted.csv	E:\Beringian Dispersal of Aedes togoi\AICc Linear\SEA Bioclim Set 06\Aedes_togoi.asc	-1234.85	59	86	2587.69	2860	2732.5
E:\Beringian Dispersal of Aedes togoi\Aedes togoi-Asia adjusted.csv	E:\Beringian Dispersal of Aedes togoi\AICc Linear and Quadratic\SEA Bioclim Set 06\Aedes_togoi.asc	-1236.03	59	86	2590.06	2862.37	2734.86
E:\Beringian Dispersal of Aedes togoi\Aedes togoi-Asia adjusted.csv	E:\Beringian Dispersal of Aedes togoi\AICc Linear and Quadratic\SEA Bioclim Set 02\Aedes_togoi.asc	-1236.86	59	86	2591.71	2864.02	2736.52
E:\Beringian Dispersal of Aedes togoi\Aedes togoi-Asia adjusted.csv	E:\Beringian Dispersal of Aedes togoi\AICc Quadratic\SEA Bioclim Set 16\Aedes_togoi.asc	-1250.7	58	86	2617.39	2870.87	2759.74
E:\Beringian Dispersal of Aedes togoi\Aedes togoi-Asia adjusted.csv	E:\Beringian Dispersal of Aedes togoi\AICc Linear\SEA Bioclim Set 23\Aedes_togoi.asc	-1233.48	60	86	2586.96	2879.76	2734.22
E:\Beringian Dispersal of Aedes togoi\Aedes togoi-Asia adjusted.csv	E:\Beringian Dispersal of Aedes togoi\AICc Quadratic\SEA Bioclim Set 39\Aedes_togoi.asc	-1233.59	60	86	2587.18	2879.98	2734.44
E:\Beringian Dispersal of Aedes togoi\Aedes togoi-Asia adjusted.csv	E:\Beringian Dispersal of Aedes togoi\AICc Linear\SEA Bioclim Set 19\Aedes_togoi.asc	-1240.44	60	86	2600.89	2893.69	2748.15
E:\Beringian Dispersal of Aedes togoi\Aedes togoi-Asia adjusted.csv	E:\Beringian Dispersal of Aedes togoi\AICc Linear\SEA Bioclim Set 07\Aedes_togoi.asc	-1240.49	60	86	2600.97	2893.77	2748.23
E:\Beringian Dispersal of Aedes togoi\Aedes togoi-Asia adjusted.csv	E:\Beringian Dispersal of Aedes togoi\AICc Linear and Quadratic\SEA Bioclim Set 13\Aedes_togoi.asc	-1245.04	60	86	2610.09	2902.89	2757.35
E:\Beringian Dispersal of Aedes togoi\Aedes togoi-Asia adjusted.csv	E:\Beringian Dispersal of Aedes togoi\AICc Linear\SEA Bioclim Set 41\Aedes_togoi.asc	-1234.93	61	86	2591.86	2907.03	2741.58
E:\Beringian Dispersal of Aedes togoi\Aedes togoi-Asia adjusted.csv	E:\Beringian Dispersal of Aedes togoi\AICc Linear and Quadratic\SEA Bioclim Set 03\Aedes_togoi.asc	-1236.08	61	86	2594.15	2909.32	2743.87
E:\Beringian Dispersal of Aedes togoi\Aedes togoi-Asia adjusted.csv	E:\Beringian Dispersal of Aedes togoi\AICc Linear and Quadratic\SEA Bioclim Set 07\Aedes_togoi.asc	-1250.77	60	86	2621.54	2914.34	2768.8
E:\Beringian Dispersal of Aedes togoi\Aedes togoi-Asia adjusted.csv	E:\Beringian Dispersal of Aedes togoi\AICc Linear\SEA Bioclim Set 21\Aedes_togoi.asc	-1233.31	62	86	2590.63	2930.28	2742.8
E:\Beringian Dispersal of Aedes togoi\Aedes togoi-Asia adjusted.csv	E:\Beringian Dispersal of Aedes togoi\AICc Linear\SEA Bioclim Set 03\Aedes_togoi.asc	-1236.3	62	86	2596.61	2936.26	2748.78
E:\Beringian Dispersal of Aedes togoi\Aedes togoi-Asia adjusted.csv	E:\Beringian Dispersal of Aedes togoi\AICc Linear\SEA Bioclim Set 02\Aedes_togoi.asc	-1236.33	62	86	2596.65	2936.3	2748.82
E:\Beringian Dispersal of Aedes togoi\Aedes togoi-Asia adjusted.csv	E:\Beringian Dispersal of Aedes togoi\AICc Quadratic\SEA Bioclim Set 38\Aedes_togoi.asc	-1239.06	62	86	2602.12	2941.77	2754.28
E:\Beringian Dispersal of Aedes togoi\Aedes togoi-Asia adjusted.csv	E:\Beringian Dispersal of Aedes togoi\AICc Linear\SEA Bioclim Set 24\Aedes_togoi.asc	-1233.36	63	86	2592.73	2959.27	2747.35
E:\Beringian Dispersal of Aedes togoi\Aedes togoi-Asia adjusted.csv	E:\Beringian Dispersal of Aedes togoi\AICc Quadratic\SEA Bioclim Set 40\Aedes_togoi.asc	-1234.14	63	86	2594.28	2960.82	2748.9
E:\Beringian Dispersal of Aedes togoi\Aedes togoi-Asia adjusted.csv	E:\Beringian Dispersal of Aedes togoi\AICc Linear and Quadratic\SEA Bioclim Set 41\Aedes_togoi.asc	-1234.61	63	86	2595.23	2961.77	2749.85
E:\Beringian Dispersal of Aedes togoi\Aedes togoi-Asia adjusted.csv	E:\Beringian Dispersal of Aedes togoi\AICc Quadratic\SEA Bioclim Set 03\Aedes_togoi.asc	-1235.08	63	86	2596.16	2962.7	2750.78
E:\Beringian Dispersal of Aedes togoi\Aedes togoi-Asia adjusted.csv	E:\Beringian Dispersal of Aedes togoi\AICc Linear\SEA Bioclim Set 40\Aedes_togoi.asc	-1235.39	63	86	2596.78	2963.32	2751.4
E:\Beringian Dispersal of Aedes togoi\Aedes togoi-Asia adjusted.csv	E:\Beringian Dispersal of Aedes togoi\AICc Linear\SEA Bioclim Set 42\Aedes_togoi.asc	-1236.9	63	86	2599.8	2966.34	2754.42
E:\Beringian Dispersal of Aedes togoi\Aedes togoi-Asia adjusted.csv	E:\Beringian Dispersal of Aedes togoi\AICc Linear and Quadratic\SEA Bioclim Set 11\Aedes_togoi.asc	-1236.97	63	86	2599.93	2966.48	2754.56
E:\Beringian Dispersal of Aedes togoi\Aedes togoi-Asia adjusted.csv	E:\Beringian Dispersal of Aedes togoi\AICc Linear\SEA Bioclim Set 05\Aedes_togoi.asc	-1237.18	63	86	2600.36	2966.9	2754.98
E:\Beringian Dispersal of Aedes togoi\Aedes togoi-Asia adjusted.csv	E:\Beringian Dispersal of Aedes togoi\AICc Linear and Quadratic\SEA Bioclim Set 38\Aedes_togoi.asc	-1238.65	63	86	2603.29	2969.84	2757.92
E:\Beringian Dispersal of Aedes togoi\Aedes togoi-Asia adjusted.csv	E:\Beringian Dispersal of Aedes togoi\AICc Linear\SEA Bioclim Set 13\Aedes_togoi.asc	-1244.41	63	86	2614.81	2981.36	2769.44
E:\Beringian Dispersal of Aedes togoi\Aedes togoi-Asia adjusted.csv	E:\Beringian Dispersal of Aedes togoi\AICc Linear\SEA Bioclim Set 11\Aedes_togoi.asc	-1236.59	64	86	2601.19	2997.38	2758.27
E:\Beringian Dispersal of Aedes togoi\Aedes togoi-Asia adjusted.csv	E:\Beringian Dispersal of Aedes togoi\AICc Linear\SEA Bioclim Set 15\Aedes_togoi.asc	-1237.1	64	86	2602.21	2998.4	2759.29
E:\Beringian Dispersal of Aedes togoi\Aedes togoi-Asia adjusted.csv	E:\Beringian Dispersal of Aedes togoi\AICc Linear and Quadratic\SEA Bioclim Set 37\Aedes_togoi.asc	-1238.62	64	86	2605.25	3001.44	2762.33
E:\Beringian Dispersal of Aedes togoi\Aedes togoi-Asia adjusted.csv	E:\Beringian Dispersal of Aedes togoi\AICc Linear\SEA Bioclim Set 39\Aedes_togoi.asc	-1234.12	65	86	2598.25	3027.25	2757.78
E:\Beringian Dispersal of Aedes togoi\Aedes togoi-Asia adjusted.csv	E:\Beringian Dispersal of Aedes togoi\AICc Linear and Quadratic\SEA Bioclim Set 40\Aedes_togoi.asc	-1235.2	65	86	2600.39	3029.39	2759.93
E:\Beringian Dispersal of Aedes togoi\Aedes togoi-Asia adjusted.csv	E:\Beringian Dispersal of Aedes togoi\AICc Linear\SEA Bioclim Set 38\Aedes_togoi.asc	-1238.53	65	86	2607.07	3036.07	2766.6
E:\Beringian Dispersal of Aedes togoi\Aedes togoi-Asia adjusted.csv	E:\Beringian Dispersal of Aedes togoi\AICc Linear\SEA Bioclim Set 22\Aedes_togoi.asc	-1242.75	65	86	2615.5	3044.5	2775.04
E:\Beringian Dispersal of Aedes togoi\Aedes togoi-Asia adjusted.csv	E:\Beringian Dispersal of Aedes togoi\AICc Linear and Quadratic\SEA Bioclim Set 10\Aedes_togoi.asc	-1244.97	65	86	2619.94	3048.94	2779.47
E:\Beringian Dispersal of Aedes togoi\Aedes togoi-Asia adjusted.csv	E:\Beringian Dispersal of Aedes togoi\AICc Linear and Quadratic\SEA Bioclim Set 39\Aedes_togoi.asc	-1233.97	67	86	2601.93	3108.15	2766.37
E:\Beringian Dispersal of Aedes togoi\Aedes togoi-Asia adjusted.csv	E:\Beringian Dispersal of Aedes togoi\AICc Quadratic\SEA Bioclim Set 42\Aedes_togoi.asc	-1235.04	67	86	2604.07	3110.29	2768.51
E:\Beringian Dispersal of Aedes togoi\Aedes togoi-Asia adjusted.csv	E:\Beringian Dispersal of Aedes togoi\AICc Linear\SEA Bioclim Set 37\Aedes_togoi.asc	-1239.01	70	86	2618.01	3280.68	2789.82
E:\Beringian Dispersal of Aedes togoi\Aedes togoi-Asia adjusted.csv	E:\Beringian Dispersal of Aedes togoi\AICc Quadratic\SEA Bioclim Set 27 Gain 0.5\Aedes_togoi.asc	-1232.7	71	86	2607.4	3337.69	2781.66
E:\Beringian Dispersal of Aedes togoi\Aedes togoi-Asia adjusted.csv	E:\Beringian Dispersal of Aedes togoi\AICc Linear and Quadratic\SEA Bioclim Set 42\Aedes_togoi.asc	-1236.55	73	86	2619.1	3519.43	2798.26
E:\Beringian Dispersal of Aedes togoi\Aedes togoi-Asia adjusted.csv	E:\Beringian Dispersal of Aedes togoi\AICc Quadratic\SEA Bioclim Set 27 Gain 0.00001\Aedes_togoi.asc	-1177.49	266	86	x	x	x
E:\Beringian Dispersal of Aedes togoi\Aedes togoi-Asia adjusted.csv	E:\Beringian Dispersal of Aedes togoi\AICc Quadratic\SEA Bioclim Set 27 Gain 0.0001\Aedes_togoi.asc	-1167.97	251	86	x	x	x
E:\Beringian Dispersal of Aedes togoi\Aedes togoi-Asia adjusted.csv	E:\Beringian Dispersal of Aedes togoi\AICc Quadratic\SEA Bioclim Set 27 Gain 0.001\Aedes_togoi.asc	-1169.24	271	86	x	x	x
E:\Beringian Dispersal of Aedes togoi\Aedes togoi-Asia adjusted.csv	E:\Beringian Dispersal of Aedes togoi\AICc Quadratic\SEA Bioclim Set 27 Gain 0.01\Aedes_togoi.asc	-1174.08	229	86	x	x	x
E:\Beringian Dispersal of Aedes togoi\Aedes togoi-Asia adjusted.csv	E:\Beringian Dispersal of Aedes togoi\AICc Quadratic\SEA Bioclim Set 27 Gain 0.1\Aedes_togoi.asc	-1198.92	145	86	x	x	x
